# Microclimate Shapes the Phylosymbiosis of Rodent Gut Microbiota in Jordan’s Great Rift Valley

**DOI:** 10.1101/2023.08.01.551195

**Authors:** Enas Al-khlifeh, Sanaz Khadem, Bela Hausmann, David Berry

## Abstract

Host phylogeny and the environment play vital roles in shaping animal microbiomes. However, the effects of these variables on the diversity and richness of the gut microbiome in different bioclimatic zones remain underexplored. In this study, we investigated the effects of host phylogeny and bioclimatic zone on the diversity and composition of the gut microbiota of two heterospecific rodent species, the spiny mouse *Acomys cahirinus* and the house mouse *Mus musculus*, in three bioclimatic zones of the African Great Rift Valley (GRV). We confirmed host phylogeny using the *D-loop* sequencing method and analyzed the influence of host phylogeny and bioclimatic zone parameters on the rodent gut microbiome using high-throughput amplicon sequencing of 16S rRNA gene fragments. Phylogenetic analysis supported the morphological identification of the rodents and revealed a marked genetic difference between the two heterospecific species. We found that bioclimatic zone had a significant effect on the gut microbiota composition while host phylogeny did not. Microbial alpha diversity of heterospecific hosts was highest in the Mediterranean forest bioclimatic zone, followed by the Irano–Turranian shrubland, and was lowest in the Sudanian savanna tropical zone. The beta diversity of the two rodent species showed significant differences across the Mediterranean, Irano–Turranian, and Sudanian regions. The phyla *Firmicutes* and *Bacteroidetes* were highly abundant, and *Deferribacterota, Cyanobacteria* and *Proteobacteria* were also prominent. Amplicon sequence variants (ASVs) were identified that were unique to the Sudanian bioclimatic zone. The core microbiota families recovered in this study were consistent among heterospecific hosts. However, diversity decreased in conspecific host populations found at lower altitudes in Sudanian bioclimatic zone. The composition of the gut microbiota is linked to the adaptation of the host to its environment, and this study underscores the importance of incorporating climatic factors such as elevation and ambient temperature, in empirical microbiome research and is the first to describe the rodent gut microbiome from the GRV.
