## Supplemental Table 2 for "Microclimate Shapes the Phylosymbiosis of Rodent Gut Microbiota in Jordan’s Great Rift Valley"

### Sheet: Sheet1
	Mediterranean (%)	Irano – turanian (%)	Sudanian and Acacia (%)	Sequence_ID	Kingdom	Supergroup	Division	Class	Order	Family	Genus	Species
ASV_3jc_r1g	36.4	20	0	ASV_3jc_r1g	Eukaryota	Archaeplastida	Streptophyta	Embryophyceae	Embryophyceae_X	Embryophyceae_XX	Rhamnus	Rhamnus_utilis
ASV_49l_8ab	9.1	20	0	ASV_49l_8ab	Eukaryota	Archaeplastida	Streptophyta	Embryophyceae	Embryophyceae_X	Embryophyceae_XX
ASV_508_by6	0	20	7.1	ASV_508_by6	Eukaryota	Archaeplastida	Streptophyta	Embryophyceae	Embryophyceae_X	Embryophyceae_XX	Cirsium	Cirsium_pendulum
ASV_cbe_bic	9.1	0	0	ASV_cbe_bic	Eukaryota	Archaeplastida	Streptophyta	Embryophyceae	Embryophyceae_X	Embryophyceae_XX	Sanionia	Sanionia_uncinata
ASV_cou_jcu	0	20	0	ASV_cou_jcu	Eukaryota	Archaeplastida	Streptophyta	Embryophyceae	Embryophyceae_X	Embryophyceae_XX	Arachis	Arachis_duranensis
ASV_d3y_nny	9.1	0	0	ASV_d3y_nny	Eukaryota	Archaeplastida	Streptophyta	Embryophyceae	Embryophyceae_X	Embryophyceae_XX	Ephedra	Ephedra_gerardiana
ASV_del_s7y	72.7	40	0	ASV_del_s7y	Eukaryota	Archaeplastida	Streptophyta	Embryophyceae	Embryophyceae_X	Embryophyceae_XX	Ephedra	Ephedra_gerardiana
ASV_gi1_y5u	45.5	0	92.9	ASV_gi1_y5u	Eukaryota	Archaeplastida	Streptophyta	Embryophyceae	Embryophyceae_X	Embryophyceae_XX	Triticum	Triticum_aestivum
ASV_hay_rsw	27.3	0	57.1	ASV_hay_rsw	Eukaryota	Archaeplastida	Streptophyta	Embryophyceae	Embryophyceae_X	Embryophyceae_XX	Triticum	Triticum_aestivum
ASV_imo_lju	18.2	40	85.7	ASV_imo_lju	Eukaryota	Archaeplastida	Streptophyta	Embryophyceae	Embryophyceae_X	Embryophyceae_XX	Triticum	Triticum_aestivum
ASV_jua_wrb	9.1	0	0	ASV_jua_wrb	Eukaryota	Archaeplastida	Streptophyta	Embryophyceae	Embryophyceae_X	Embryophyceae_XX	Ephedra	Ephedra_gerardiana
ASV_kb5_yyq	0	20	0	ASV_kb5_yyq	Eukaryota	Archaeplastida	Streptophyta	Embryophyceae	Embryophyceae_X	Embryophyceae_XX	Nerium	Nerium_oleander
ASV_mn1_w7t	9.1	40	0	ASV_mn1_w7t	Eukaryota	Archaeplastida	Streptophyta	Embryophyceae	Embryophyceae_X	Embryophyceae_XX
ASV_nwj_c3x	0	20	7.1	ASV_nwj_c3x	Eukaryota	Archaeplastida	Streptophyta	Embryophyceae	Embryophyceae_X	Embryophyceae_XX	Artemisia	Artemisia_annua
ASV_qqf_3y6	9.1	0	0	ASV_qqf_3y6	Eukaryota	Archaeplastida	Streptophyta	Embryophyceae	Embryophyceae_X	Embryophyceae_XX
ASV_rkh_imm	9.1	0	50	ASV_rkh_imm	Eukaryota	Archaeplastida	Streptophyta	Embryophyceae	Embryophyceae_X	Embryophyceae_XX	Triticum	Triticum_aestivum
ASV_rtk_7st	0	20	0	ASV_rtk_7st	Eukaryota	Archaeplastida	Streptophyta	Embryophyceae	Embryophyceae_X	Embryophyceae_XX	Dudleya	Dudleya_viscida
ASV_tr1_ij4	9.1	0	14.3	ASV_tr1_ij4	Eukaryota	Archaeplastida	Streptophyta	Embryophyceae	Embryophyceae_X	Embryophyceae_XX	Oenothera	Oenothera_laciniata
